# Evaluation of the safety, immunogenicity and efficacy of a new live-attenuated lumpy skin disease vaccine in India

**DOI:** 10.1101/2022.12.10.519851

**Authors:** Naveen Kumar, Sanjay Barua, Ram Kumar, Nitin Khandelwal, Amit Kumar, Assim Verma, Lokender Singh, Bhagraj Godara, Yogesh Chander, Thachamvally Riyesh, Deepak Kumar Sharma, Anubha Pathak, Sanjay Kumar, Ramesh Kumar Dedar, Vishal Mehta, Mitesh Gaur, Bhupendra Bhardwaj, Vithilesh Vyas, Sarjeet Chaudhary, Vijaypal Yadav, Adrish Bhati, Rakesh Kaul, Arif Bashir, Anjum Andrabi, Raja Wasim Yousuf, Abhimanyu Koul, Subhash Kachhawa, Amol Gurav, Siddharth Gautam, Hari Audh Tiwari, Madhurendu K. Gupta, Rajender Kumar, Jyoti Misri, Ashok Kumar, Ashok Kumar Mohanty, Sukdeb Nandi, Karam Pal Singh, Yash Pal, Triveni Dutt, Bhupendra N. Tripathi

**Affiliations:** National Centre for Veterinary Type Cultures, ICAR-National Research Centre on Equines, Hisar, India; Indian Veterinary Research Institute, Mukteswar, India; Department of Veterinary Microbiology, College of Veterinary and Animal Science, Navania, Vallabhnagar, Udaipur, India; Department of Animal Husbandry, Banswara, Rajasthan, India; Department of Veterinary Gynaecology and Obstetrics, College of Veterinary and Animal Science, Navania, Vallabhnagar, Udaipur, India; Department of Animal Husbandry, Udaipur, Rajasthan, India; Department of Animal Husbandry, Jodhpur, Rajasthan, India; Department of Animal Husbandry, Alwar, Rajasthan, India; Livestock Research station, Nohar, Rajasthan, India; Animal Husbandry Department, Jammu and Kashmir, India; Krishi Vigyan Kendra, ICAR-Central Arid Zone Research Institute, Jodhpur, India; Hasanand Gaushala, Vrindavan, Mathura, India; Department of Veterinary Pathology, Birsa Agricultural University, Ranchi, India; Animal Science Division, Indian Council of Agricultural Research, India; Centre for Animal Disease Research and Diagnosis, Indian Veterinary Research Institute, Izatnagar, India

**Keywords:** Lumpy skin disease, LSD/Ranchi, India, homologous live-attenuated LSD vaccine

## Abstract

Lumpy skin disease (LSD) was reported for the first time in India in 2019 and since then, it has become endemic. Since a homologous (LSD-virus based) vaccine was not available in the country, goatpox virus (GPV)-based heterologous vaccine was authorized for mass immunization against LSD in cattle. This study describes the evaluation of safety, immunogenicity and efficacy of a new live-attenuated LSD vaccine developed using an Indian field strain (LSDV/India/2019/Ranchi). The virus was attenuated by continuous passage (P=50) in Vero cells. The vaccine (50^th^ LSDV passage in Vero cells, named as Lumpi-ProVac^*Ind*^) did not induce any local or systemic reaction upon its experimental inoculation in calves (n=10). At day 30 post-vaccination (pv), the vaccinated animals were shown to develop antibody- and cell-mediated immune response and exhibited complete protection upon virulent LSDV challenge. We observed a minimum Neethling response (0.018% animals; 5 out of 26940 animals) of the vaccine in field trials among 26940 animals. There was no significant reduction in the milk yield in lactating animals (n=10108), besides there was no abortion or any other reproductive disorder in the pregnant animals (n=2889). Sero-conversion was observed in 85.18% animals in the field by day 30 pv.
