## Supplementary Table 1 for "Evaluation of the safety, immunogenicity and efficacy of a new live-attenuated lumpy skin disease vaccine in India"

### Sheet: Sheet1
Supplementary table 1: Body temperature of calves following vaccination (Experimental trial)
Dose	Identity	Day 0	Day1	Day2	Day3	Day4	Day5	Day6	Day7	Day8	Day9	Day10	Day11	Day12	Day13	Day14	Day15	Day16	Day17
10X dose	IVRI-1519	102.4	102.6	101.5	102.1	101	102.8	100	101.7	101.9	100.9	100.3	101	103.2	103	103.1	103	103	100.2
	IVRI-1552	101.8	102.1	101.7	102.6	101.6	102.3	101.8	100.4	102.3	102.1	101	101.5	101.4	102.2	102.1	102.1	102.2	100.5
1X dose	IVRI-1550	103.1	101.6	101.6	101.7	101.3	102.4	102.1	101.4	102.1	102	101.3	101.3	100.9	101.1	100.1	101.7	101.6	100.6
	IVRI-1541	102.2	102.3	101.7	103.1	101.9	102.4	102.2	101.8	102.4	100.2	101.4	102	102.5	102.4	103.1	103.3	103.2	101.9
	IVRI-1533	101.8	101.7	101.5	102.2	101	102.5	100.1	100.9	102.2	101.4	100.5	101	101.7	101.7	101.4	102.2	102.3	99.8
	IVRI-1462	100.9	101.4	101.2	100.8	100.9	101.2	101.1	100.6	101.3	101.9	100.8	100.7	102.1	101.6	101.9	102.2	102.1	100.1
	IVRI-1489	100.6	102.6	102.3	102.4	100.9	101.7	99.5	100.7	100.6	101.4	99.9	101.4	101.3	101.7	100.5	101.7	101.6	100.1
	IVRI-1524	101.3	102	101.5	101.4	100.9	102.2	100.3	100.7	101.5	100.5	100.2	101.2	100.9	101.8	101.6	103.1	103.2	99.2
	IVRI-1529	101.9	103	102.4	103	101.8	103.1	102.3	101.3	102.6	101.7	100.9	102.4	103.7	103.4	104	103.2	103.1	100.9
	IVRI-745	101.2	101.5	101	101.7	99.9	101.7	100.5	100.4	100.6	100.3	99.8	101.1	100.9	100.4	100.7	101	101.1	100.2
