## Supplementary Table 2 for "Evaluation of the safety, immunogenicity and efficacy of a new live-attenuated lumpy skin disease vaccine in India"

### Sheet: Sheet1
Supplementary table 2: Body temperature of cattle following vaccination with Lumpi-ProVacInd (filed trial)
Animal ID	Day 1	Day 2	Day 3	Day 4	Day 5	Day 6	Day 7
Cow	20-08-2022	21-08-2022	22-08-2022	23-08-2022	24-08-2022	25-08-2022	27-08-2022
319	102.8	101.2	101.8	100.2	101.4	100.8	101.2
363	99.8	102	101.4	101.2	100.8	101.2	102.4
419	102	101.4	103	100.8	101.6	101.2	100.8
424	102.6	103	102.2	101.6	101	100.8	102.2
471	101.6	100.8	100.2	100	102.2	101	101.6
460	100	101.2	101.6	101.2	101.6	99.8	101.4
467	103.2	102.4	103	101.8	100.8	101.2	100.8
454	102.4	101.8	101.4	102	101.2	101.6	101.2
490	100.8	102.4	103.2	101.4	101.6	100.2	102.8
526	100.2	101.8	102.2	102.8	101.2	100.8	101.6
Heifer	20-08-2022	21-08-2022	22-08-2022	23-08-2022	24-08-2022	25-08-2022	27-08-2022
497	101.2	101.6	102.6	100.2	101.2	101.2	102.4
513	101.2	100.8	101.8	100.8	101.4	101.6	100.8
524	101.8	101.6	100.2	99.6	100.6	102.2	101.8
532	103	101.8	102.6	101.2	101.2	101.6	102.4
547	100.4	100.2	100.8	100.2	101.8	103.2	101.2
Cow	23-08-2022	24-08-2022	25-08-2022	27-08-2022	28-08-2022	29-08-2022	30-08-2022
504	101.8	100.6	101.2	102.2	101.8	101.2	101.4
502	102.6	101.2	101.6	101.2	100.6	100.4	101.2
463	103.2	102.4	100.4	102.6	101.2	101.6	100.8
438	101.2	100.8	102.2	101.4	101.8	102	101.4
428	101.2	101.6	101.8	103.2	102.2	102	102.2
Male	23-08-2022	24-08-2022	25-08-2022	27-08-2022	28-08-2022	29-08-2022	30-08-2022
585	102	103.2	101.2	102.2	101.8	101.4	101.6
586	101.2	102.8	101.8	100.6	101.2	102.6	100.8
540	102.8	101	102.2	101.2	102.2	101.2	101.4
581	103.2	102.2	101	102.4	102.8	101.2	102.2
579	103	103.4	102.6	101.8	101.2	102.4	100.6
Cattle farm at Krishi Vigyan Kendra, ICAR-Central Arid Zone Research Institute, Jodhpur, India
