## Supplementary Table 3 for "Evaluation of the safety, immunogenicity and efficacy of a new live-attenuated lumpy skin disease vaccine in India"

### Sheet: Sheet1
Supplementary table 3: Body temperature of buffaloes following vaccination with Lumpi-ProVacInd (Field trial)
Animal ID	Day 0	Day 1	Day 2	Day 3	Day 4	Day 5	Day 6	Day 7	Day 8
4494	101.5	101.4	100.5	100.4	100.9	101.2	101	100.7	101.2
4501	102.1	100.9	101	100.9	101	101.2	100.5	101	102
4537	100.9	101.6	100.8	101	101.3	100.6	101.2	99.9	100.7
4549	101.6	101.5	101	99.6	100.5	101	99.9	101.2	101.1
4582	102	101.3	101	100.9	101.4	101	102.1	99.8	101.2
4613	101.4	102.1	100.6	99.6	101.9	100.9	101.1	100.8	100.9
4616	100.5	101.2	100	100.3	101.5	100.8	101.7	100.1	101.8
4625	101.2	101.1	100.3	100.1	102.1	100.2	101.7	102.1	101.7
4632	99.9	101.5	101	100.7	100.9	100.8	101	100.2	102.5
4676	102.1	102.4	100.8	99.6	101.6	99.7	100.9	102.1	102.2
4702	101.8	101.6	100.6	100.1	102	101.4	102.5	101.7	99.7
4735	102	101.3	100.3	100.2	101.4	101.2	100.9	100.8	101.7
4741	100.9	102.2	100.7	99.4	101.8	100.6	99.8	99.2	99.7
4745	99.8	101.8	99.8	100	102	100.9	102.1	101.7	100.8
4749	100.8	100	100.3	100.1	100.9	100.5	100.9	101.1	100.6
4771	100.1	102.4	100.6	100.5	101.6	101.2	99.7	101.7	99.8
4876	101.6	100.8	100.4	100.5	101.8	102	100.1	101.5	101.5
4885	102.1	101.4	99.8	100	101.1	101	100.9	99.7	101.3
Surti Buffallo farm, Rajastha University of Veterinary and Animal Sciences (RAJUVAS), Navaina, Udaipur (Rajasthan), India
