## Supplementary Table 4 for "Evaluation of the safety, immunogenicity and efficacy of a new live-attenuated lumpy skin disease vaccine in India"

### Sheet: qRT-PCR (LSDV)
Supplementary Table 4: Body temperature of vaccinated and unvaccinated animals following challenge with virulent LSDV (Experimenatl trial)
	Dose	Animal ID	D-0	Day-1	Day-2	Day-3	Day-4	Day-5	Day-6	Day-7	Day-8	Day-9	Day-10	Day-11	Day-12	Day-13	Day-14
Vaccinated Animals	10X	IVRI-1519	102.1	100.7	101.8	101.1	101	100.3	100.3	100	100.3	100.6	100	100	99	100.9	100.6
		IVRI-1552	103.4	102.1	100.7	101.9	100.7	101.5	101.6	100.9	101.7	100.7	100.1	100	100	100	100.1
	1X field dose	IVRI-1550	102.2	101	100.6	101.4	99.9	100.7	100.4	100	101.1	101.4	100	100	100.1	100.5	100.5
		IVRI-1541	102.2	102.1	101.6	101.9	101.3	101.7	101.1	100.7	101.5	102.7	101.4	100.4	101.3	101	100.8
		IVRI-1533	101.4	100.4	100	101.1	100.2	100.5	100.8	100	102	99.8	100.2	100.3	100	100	100
		IVRI-1462	101.7	101.8	100.7	101.6	101.1	101.3	100.8	100.1	100.8	103.3	101.7	101.3	100	99.1	100
		IVRI-1489	101.8	100.5	99.8	100	100.1	100.8	100.9	100	102.5	100	100	100.1	100.1	100.7	100.3
		IVRI-1524	101.7	100.9	99.8	101.1	101.5	100.6	100.9	100.2	100	101	100	100.1	100.2	100.8	100.6
		IVRI-1529	102.2	101.9	101.4	102.2	101.3	101.7	100.1	101.3	101.7	101.1	100.9	100.1	100.2	101.7	100.9
		IVRI-745	101.6	100.6	100.7	100.6	101.7	102	101.5	100	100.8	100.6	100.1	100	100	100	100.1
Control animals	NA	IVRI-835*	101.1	99.4	100.3	100.7	100.4	101.1	100.8	100	100.2	100.9	100.1	100	100.3	100.3	100.6
		IVRI-1525	100.9	100.5	100.6	100.5	100.4	103.1	104.2	103.2	102.1	103.3	102.9	101.8	102.3	101.2	100.8
		IVRI-1499*	100.9	102.6	100.2	100.1	101.4	101.7	101.3	100.6	100.6	102.7	100.4	100.9	100.4	100.8	100.6
		IVRI-829	101.3	100.6	99.7	101.1	102.3	101.1	100.8	100	104.2	100	103.1	100.4	100.2	100	100
		IVRI-1492	101.5	100.1	100.8	100.9	100.5	101.4	101.8	103.3	104.3	103.7	101.4	101.5	100.5	101.3	101
IVRI-835* and IVRI-1499* had anti-LSDV antibodies at the time of challenge (Day 0 post-challenge), therefore not included in the analysis
